# TangentXY: Improved copy-number estimation of sex chromosomes reveals features associated with aneuploidies in chromosomes X and Y across cancers

**DOI:** 10.64898/2026.10.01.755972

**Authors:** Kei Enomoto, Shahab Sarmashghi, Sean Misek, Siyun Lee, Greg Raskind, Stephanie Hoyt, Galen Gao, Davy Deng, Xiaomeng Zhang, Jérémie Kalfon, Gordon Saksena, Andrew Cherniack, Rameen Beroukhim

**Affiliations:** Department of Cancer Biology, Dana-Farber Cancer Institute, Boston, MA, USA; Department of Medical Oncology, Dana-Farber Cancer Institute, Boston, MA, USA; Cancer Program, Broad Institute of MIT and Harvard, Cambridge, Boston, MA, USA; Department of Biomedical Informatics, Harvard Medical School, Boston, MA, USA; Harvard-MIT Health Sciences and Technology Program, Boston, MA, USA; Department of Medicine, Harvard Medical School, Boston, MA, USA; Department of Neurology, Brigham and Women’s Hospital, Boston, MA, USA

## Abstract

Signal-to-noise ratios in copy-number estimates across genomic loci improve with the use of large panels of germline reference data. However, in the case of sex chromosomes, germline samples differ between males and females (males have one X chromosome (chrX) and one Y chromosome (chrY), while females have two chrXs), limiting the size of the reference sets to those that match the sex of the index sample. Frequent mosaic loss of chrY in normal male tissue also leads to biases when not accounted for. Here we report TangentXY, a copy-number normalization method that uses both male and female reference samples, correcting for sex differences in chrX and accounting for chrY mosaicism, to assess sex chromosome copy numbers for samples of either sex. We show that TangentXY maintains sex-specific differences in chrX and chrY while minimizing noise. We also used TangentXY to analyze associations between copy-number alterations in sex chromosomes and cancer characteristics, and found that losses in the chrX but not chrY are correlated with TP53 mutation, that gain of chrX can predict patient prognosis in certain tumor types, and that the vast majority of gains of chrX in males remain active, whereas gains of chrX in females are divided approximately equally between active and inactive chrXs. We also found that loss of chrY correlates with inactivating driver mutations in escape genes in chrX, suggesting a mechanism by which its frequent loss promotes cancers in males.
