## Supplementary Table 2 for "TangentXY: Improved copy-number estimation of sex chromosomes reveals features associated with aneuploidies in chromosomes X and Y across cancers"

### Sheet: OS
subtype	Gender	chr	alt.type	wt	alt	pval	wt.median	alt.median	hr	prognosis	fdr
BLCA_1	Male	Y	Gain	22	25	0.000163603		391	0.201249	better	0.0142335
SKCM_2	Male	Y	Gain	20	11	0.00687185	3106	1341	0.195473	better	0.298926
LUAD_3	Male	X	Gain	14	13	0.0119441	281	2620	5.10001	worse	0.346379
LIHCCHOL_4	Male	X	Gain	35	10	0.0190472	415		3.34471	worse	0.414277
HNSC_2	Male	Y	Loss	16	48	0.0284926	980	6417	3.54546	worse	0.495772
LUSC_4	Male	X	Gain	12	12	0.0378347	803	2284	3.88943	worse	0.548603
HNSC_5	Male	Y	Loss	18	19	0.0987758	1762		2.93572	worse	0.774069
LUAD_1	Female	X	Loss	50	22	0.101138	1197		2.25512	worse	0.774069
GEA_2	Male	X	Gain	20	25	0.101517		552	0.437895	better	0.774069
LIHCCHOL_1	Male	Y	Loss	20	21	0.103926	2486		2.62051	worse	0.774069
SKCM_2	Female	X	Loss	12	21	0.10742	4507	8174	4.73907	worse	0.774069
LIHCCHOL_4	Male	Y	Loss	29	19	0.10843	1622		2.42859	worse	0.774069
BLCA_1	Male	Y	Loss	22	46	0.125416	685	391	0.590959	better	0.774069
HNSC_1	Male	Y	Loss	16	54	0.133764	1430		2.44501	worse	0.774069
BLCA_3	Male	X	Gain	11	14	0.157291	674		4.09219	worse	0.774069
GEA_7	Male	X	Gain	14	11	0.180115	635		2.58271	worse	0.774069
BLCA_2	Male	Y	Gain	29	24	0.182426			0.394527	better	0.774069
HNSC_2	Male	X	Gain	41	19	0.19689	601	2703	1.72729	worse	0.774069
GEA_1	Male	X	Gain	41	65	0.212322	766	874	1.45372	worse	0.774069
LUAD_2	Male	X	Gain	26	35	0.218699		1171	0.577683	better	0.774069
SKCM_2	Male	Y	Loss	20	40	0.236209	1960	1341	0.67186	better	0.774069
UCEC_1	Female	X	Loss	49	52	0.244736	3365	1944	0.634498	better	0.774069
CESC_1	Female	X	Gain	36	18	0.250316		3046	0.401332	better	0.774069
LUSC_2	Male	X	Gain	26	30	0.25787	2979	2224	0.592814	better	0.774069
BRCA_4	Female	X	Loss	33	13	0.2592		3063	0.30939	better	0.774069
PRAD_3	Male	Y	Gain	16	14	0.263552			2.06373e+09	worse	0.774069
OV_2	Female	X	Loss	13	16	0.272609	1384	1354	1.66349	worse	0.774069
THCA_1	Male	Y	Loss	37	19	0.276656			4.4376	worse	0.774069
LUAD_1	Male	Y	Loss	18	29	0.293116	2318	1528	0.579997	better	0.774069
LIHCCHOL_1	Female	X	Loss	20	14	0.295102	899	1852	1.71408	worse	0.774069
LUSC_3	Male	Y	Loss	10	37	0.295554	826		1.77222	worse	0.774069
SKCM_1	Female	X	Loss	30	24	0.298529		1807	0.627737	better	0.774069
LGGGBM_2	Male	Y	Loss	55	12	0.306969	537	388	0.671168	better	0.774069
PRAD_2	Male	Y	Gain	24	35	0.309589			3.64986e+08	worse	0.774069
LIHCCHOL_2	Male	Y	Loss	14	17	0.311407	1624		1.88164	worse	0.774069
SKCM_1	Female	X	Gain	30	12	0.326649	4930	1807	0.567272	better	0.780207
BLCA_1	Male	X	Gain	38	44	0.331812	1270	590	0.741431	better	0.780207
LGGGBM_1	Male	Y	Loss	78	15	0.353968		2052	0.393332	better	0.810401
LGGGBM_1	Male	Y	Gain	78	26	0.366247	2988	2052	1.47031	worse	0.817013
SKCM_1	Male	Y	Loss	29	52	0.383206	4634	3869	0.735353	better	0.833473
SKCM_1	Male	X	Gain	78	31	0.39494	4634	3379	0.765129	better	0.838043
HNSC_2	Female	X	Loss	12	11	0.42607	403	387	0.635979	better	0.880749
KICHKIRC_2	Male	X	Gain	16	19	0.435313			1.94197	worse	0.880749
LUAD_1	Male	X	Gain	42	10	0.491724		1632	0.651627	better	0.912653
HNSC_3	Male	X	Gain	20	15	0.495034	675	988	1.37392	worse	0.912653
KICHKIRC_1	Male	Y	Gain	29	85	0.49767	3615		0.743256	better	0.912653
LUAD_2	Male	Y	Loss	15	44	0.508832	1293	593	0.732799	better	0.912653
LUSC_3	Male	X	Gain	31	13	0.516693	965	833.5	0.744866	better	0.912653
COADREAD_1	Female	X	Loss	28	17	0.516831	1258		0.495197	better	0.912653
LGGGBM_3	Male	Y	Gain	38	19	0.525263	5166	4084	0.624996	better	0.912653
LUSC_6	Male	X	Gain	15	10	0.535329	2680		1.47853	worse	0.912653
GEA_1	Male	Y	Loss	13	91	0.545494	766	633	1.33111	worse	0.912653
SKCM_4	Male	X	Gain	17	11	0.55847	2927	1524	0.726183	better	0.916733
COADREAD_1	Female	X	Gain	28	29	0.572776			0.685949	better	0.922805
LAML	Male	Y	Gain	13	32	0.597824	273	212	0.827141	better	0.924583
KICHKIRC_1	Male	Y	Loss	29	113	0.618835	2830		1.22067	worse	0.924583
LGGGBM_2	Male	Y	Gain	55	24	0.62577	393	388	0.863966	better	0.924583
LUSC_1	Female	X	Loss	12	15	0.638237	2170		0.750526	better	0.924583
LUSC_1	Male	X	Gain	29	23	0.64332	1679	1000	1.23669	worse	0.924583
PRAD_1	Male	Y	Gain	65	68	0.650096	3467		1.73726	worse	0.924583
LAML	Male	Y	Loss	13	10	0.652197	306	212	0.796764	better	0.924583
LGGGBM_1	Female	X	Loss	48	13	0.658898	2235	2835	0.622569	better	0.924583
BRCA_2	Female	X	Loss	73	50	0.698856	3959	3941	1.20893	worse	0.954543
SKCM_2	Male	X	Gain	58	11	0.702193	1992	1960	0.851903	better	0.954543
BRCA_3	Female	X	Loss	31	56	0.719512			0.797479	better	0.957047
COADREAD_1	Male	X	Gain	22	56	0.735345	1566	1518	0.832206	better	0.957047
BRCA_2	Female	X	Gain	73	11	0.737036		3941	1.05116e-07	better	0.957047
BLCA_2	Male	Y	Loss	29	25	0.798942			0.861562	better	0.971084
CESC_1	Female	X	Loss	36	11	0.806937	3097	3046	1.18973	worse	0.971084
LIHCCHOL_3	Male	Y	Loss	11	21	0.80786		1386	0.848141	better	0.971084
BLCA_2	Male	X	Gain	64	16	0.810058	1804		0.881486	better	0.971084
HNSC_2	Male	Y	Gain	16	13	0.810986		6417	1.21541	worse	0.971084
LIHCCHOL_5	Male	X	Gain	19	10	0.827036	741	640	0.89279	better	0.971084
LUAD_2	Male	Y	Gain	15	14	0.83346	711	593	0.883668	better	0.971084
SKCM_3	Female	X	Loss	13	12	0.837141	2829		1.19763	worse	0.971084
LGGGBM_3	Male	Y	Loss	38	20	0.864088		4084	0.8621	better	0.983669
COADREAD_2	Male	X	Gain	21	42	0.87103	1381	2821	0.918413	better	0.983669
HNSC_1	Female	X	Loss	21	11	0.882284	1641	2717	0.899981	better	0.983669
BRCA_1	Female	X	Gain	336	37	0.926863	3873	3945	1.04281	worse	0.983669
LUAD_1	Male	Y	Gain	18	15	0.932669		1528	1.04838	worse	0.983669
COADREAD_2	Female	X	Gain	17	21	0.935074			0.939102	better	0.983669
KICHKIRC_1	Male	X	Gain	185	34	0.938862		3615	1.02899	worse	0.983669
BRCA_1	Female	X	Loss	336	62	0.948589	3126	3945	1.02999	worse	0.983669
GEA_1	Male	Y	Gain	13	16	0.954477	2532	633	1.03531	worse	0.983669
HNSC_5	Male	Y	Gain	18	19	0.961056			1.04082	worse	0.983669
KICHKIRC_1	Female	X	Loss	100	17	0.985137			0.991565	better	0.986993
SKCM_1	Male	Y	Gain	29	29	0.986993	2993	3869	0.993297	better	0.986993

### Sheet: PFS
subtype	Gender	chr	alt.type	wt	alt	pval	wt.median	alt.median	hr	prognosis	fdr
BLCA_1	Male	Y	Gain	22	25	0.000180369	795	232	0.231721	better	0.00940217
LUAD_3	Male	X	Gain	14	13	0.000218655	238	1081	8.67722	worse	0.00940217
LGGGBM_1	Male	Y	Gain	78	26	0.00723896	1114	1604	2.41909	worse	0.207517
PRAD_2	Male	Y	Loss	24	14	0.0147485	1384		4.14738e+09	worse	0.317093
PRAD_2	Male	Y	Gain	24	35	0.0288457	2104		4.30027e+08	worse	0.418895
BLCA_1	Male	Y	Loss	22	46	0.0317004	386	232	0.50091	better	0.418895
BLCA_3	Male	X	Gain	11	14	0.0383981	596		6.70284	worse	0.418895
SKCM_2	Male	Y	Gain	20	11	0.038967	2274	554.5	0.378694	better	0.418895
KICHKIRC_1	Male	Y	Gain	29	85	0.0442171	2780	1588	0.524321	better	0.422519
LIHCCHOL_4	Male	X	Gain	35	10	0.0534451	275.5	639	2.1781	worse	0.459628
UCEC_1	Female	X	Loss	49	52	0.064417	3349	938	0.564316	better	0.467479
LUSC_4	Male	X	Gain	12	12	0.0752398	803	2160	2.78266	worse	0.467479
SKCM_2	Female	X	Loss	12	21	0.0812528	866	2329	2.36879	worse	0.467479
LUAD_1	Female	X	Loss	50	22	0.0813966	686	1378	1.96863	worse	0.467479
HNSC_2	Male	Y	Loss	16	48	0.081537	695	6417	2.28432	worse	0.467479
SKCM_1	Female	X	Loss	30	24	0.0985752	1441	813	0.543516	better	0.511571
LGGGBM_2	Male	Y	Gain	55	24	0.101124	183	256	1.54148	worse	0.511571
LIHCCHOL_5	Male	X	Gain	19	10	0.114976	398	215	0.467519	better	0.52963
HNSC_5	Male	Y	Loss	18	19	0.117011	1522	1748	2.53161	worse	0.52963
THCA_1	Male	Y	Loss	37	19	0.136004			2.5405	worse	0.584817
BRCA_4	Female	X	Loss	33	13	0.154157		2041	0.333915	better	0.631308
LUAD_1	Male	Y	Loss	18	29	0.183999	1481	726	0.585812	better	0.719269
LUAD_1	Male	X	Gain	42	10	0.198369		1090	0.503912	better	0.741729
PRAD_3	Male	Y	Gain	16	14	0.220654	2473		2.0899	worse	0.764093
LGGGBM_3	Male	Y	Gain	38	19	0.22212	3637	1943	0.472681	better	0.764093
LGGGBM_2	Male	Y	Loss	55	12	0.248166	358	256	0.664228	better	0.767965
GEA_1	Male	Y	Gain	13	16	0.276827	399	551	1.85242	worse	0.767965
KICHKIRC_1	Male	X	Gain	185	34	0.287448	2219	2299	1.35909	worse	0.767965
GEA_7	Male	X	Gain	14	11	0.292254	428		1.88215	worse	0.767965
GEA_1	Male	Y	Loss	13	91	0.302801	559	551	1.61812	worse	0.767965
LUAD_2	Male	Y	Gain	15	14	0.309854	226	466	1.62893	worse	0.767965
BLCA_2	Male	X	Gain	64	16	0.313676	768		1.46107	worse	0.767965
LGGGBM_1	Male	Y	Loss	78	15	0.314359		1604	0.544062	better	0.767965
BLCA_1	Male	X	Gain	38	44	0.320068	533	474	0.759554	better	0.767965
BLCA_2	Male	Y	Gain	29	24	0.323675	1064		0.628293	better	0.767965
LUSC_2	Male	X	Gain	26	30	0.329536	1984	1503	0.669884	better	0.767965
KICHKIRC_1	Male	Y	Loss	29	113	0.343618	2190	1588	0.750261	better	0.767965
HNSC_2	Male	X	Gain	41	19	0.349239	447	2318	1.42976	worse	0.767965
LIHCCHOL_1	Female	X	Loss	20	14	0.356752	394	637	1.49024	worse	0.767965
BRCA_3	Female	X	Loss	31	56	0.357193			0.620923	better	0.767965
GEA_2	Male	X	Gain	20	25	0.39113	475	422	0.718367	better	0.790142
LIHCCHOL_3	Male	Y	Loss	11	21	0.393047	1432	776	0.662343	better	0.790142
SKCM_1	Male	X	Gain	78	31	0.40488	1757	1070	0.813548	better	0.790142
KICHKIRC_2	Male	X	Gain	16	19	0.419204			1.98655	worse	0.790142
BRCA_1	Female	X	Gain	336	37	0.425487	3873	3736	0.68975	better	0.790142
HNSC_1	Female	X	Loss	21	11	0.430514	1148	2717	1.54017	worse	0.790142
OV_2	Female	X	Loss	13	16	0.43912	454	571.5	1.41797	worse	0.790142
HNSC_1	Male	Y	Loss	16	54	0.452422	1430		1.40415	worse	0.790142
BRCA_2	Female	X	Loss	73	50	0.4588	3959	2674	1.37864	worse	0.790142
KICHKIRC_1	Female	X	Loss	100	17	0.47542		2564	0.727648	better	0.790142
COADREAD_2	Female	X	Gain	17	21	0.483522	1007		1.53234	worse	0.790142
PRAD_1	Male	Y	Gain	65	68	0.485496			0.7182	better	0.790142
SKCM_1	Female	X	Gain	30	12	0.495533	1478	813	0.732473	better	0.790142
HNSC_5	Male	Y	Gain	18	19	0.496136		1748	0.645882	better	0.790142
LUAD_2	Male	Y	Loss	15	44	0.514169	820	466	0.763632	better	0.795604
LUAD_2	Male	X	Gain	26	35	0.518067	820	849	0.789384	better	0.795604
LUAD_1	Male	Y	Gain	18	15	0.531292	1099	726	0.745524	better	0.801599
SKCM_2	Male	Y	Loss	20	40	0.559969	969	554.5	0.835464	better	0.817211
LIHCCHOL_4	Male	Y	Loss	29	19	0.560645	455	639	1.2512	worse	0.817211
COADREAD_2	Male	X	Gain	21	42	0.589898	1126	1920	1.3247	worse	0.836579
BRCA_2	Female	X	Gain	73	11	0.593388		2674	3.83274e-08	better	0.836579
GEA_1	Male	X	Gain	41	65	0.618404	546	559	1.14714	worse	0.857786
HNSC_2	Female	X	Loss	12	11	0.641002	380	338	0.776956	better	0.864185
SKCM_4	Male	X	Gain	17	11	0.643114	1059	1219	1.25243	worse	0.864185
LUSC_1	Female	X	Loss	12	15	0.656019	565	427	1.26626	worse	0.867964
HNSC_3	Male	X	Gain	20	15	0.67816	613	849	1.19869	worse	0.878121
CESC_1	Female	X	Gain	36	18	0.692176		2893	1.27202	worse	0.878121
LIHCCHOL_1	Male	Y	Loss	20	21	0.694328	348	371.5	0.842502	better	0.878121
LGGGBM_3	Male	Y	Loss	38	20	0.724169	2197	1943	1.19912	worse	0.891187
LGGGBM_1	Female	X	Loss	48	13	0.725385	913	970	0.823046	better	0.891187
SKCM_1	Male	Y	Gain	29	29	0.742038	1066	1070	1.11326	worse	0.895214
HNSC_2	Male	Y	Gain	16	13	0.749481		6417	1.22443	worse	0.895214
LUSC_3	Male	X	Gain	31	13	0.794088	687	587	1.12309	worse	0.925287
LUSC_1	Male	X	Gain	29	23	0.800017	1448	791	1.11582	worse	0.925287
CESC_1	Female	X	Loss	36	11	0.806937	3097	2893	1.18973	worse	0.925287
COADREAD_1	Male	X	Gain	22	56	0.821491	1217	1493	0.91494	better	0.926781
LIHCCHOL_2	Male	Y	Loss	14	17	0.829792	561	400	0.904759	better	0.926781
LUSC_3	Male	Y	Loss	10	37	0.861454	746	1990	1.08619	worse	0.948404
BRCA_1	Female	X	Loss	336	62	0.885447	2787	3736	1.05523	worse	0.948404
SKCM_3	Female	X	Loss	13	12	0.895897	1247	1065	0.931032	better	0.948404
LUSC_6	Male	X	Gain	15	10	0.900284	1757	552	1.07238	worse	0.948404
BLCA_2	Male	Y	Loss	29	25	0.912991	1338		1.04846	worse	0.948404
COADREAD_1	Female	X	Gain	28	29	0.923077			0.947576	better	0.948404
COADREAD_1	Female	X	Loss	28	17	0.926348			0.935919	better	0.948404
SKCM_2	Male	X	Gain	58	11	0.953026	726	1157	1.02304	worse	0.964239
SKCM_1	Male	Y	Loss	29	52	0.978571	1037	1070	0.992894	better	0.978571
